# Using multiple measurements of tissue to estimate subject- and cell-type-specific gene expression

**DOI:** 10.1101/379099

**Authors:** Jiebiao Wang, Bernie Devlin, Kathryn Roeder

## Abstract

**Motivation:** Patterns of gene expression, quantified at the level of tissue or cells, can inform on etiology of disease. There are now rich resources for tissue-level (bulk) gene expression data, which have been collected from thousands of subjects, and resources involving single-cell RNA-sequencing (scRNA-seq) data are expanding rapidly. The latter yields cell type information, although the data can be noisy and typically are derived from a small number of subjects.

**Results:** Complementing these approaches, we develop a method to estimate subject- and cell-type-specific (CTS) gene expression from tissue using an empirical Bayes method that borrows information across multiple measurements of the same tissue per subject (e.g., multiple regions of the brain). Analyzing expression data from multiple brain regions from the Genotype-Tissue Expression project (GTEx) reveals CTS expression, which then permits downstream analyses, such as identification of CTS expression Quantitative Trait Loci (eQTL).

**Availability and implementation:** We implement this method as an R package MIND, hosted on https://github.com/randel/MIND.
