## Supplementary Table 2 for "Using multiple measurements of tissue to estimate subject- and cell-type-specific gene expression"

### Sheet: Sheet 1
	Astrocyte	Endothelial	Microglia	Excitatory	Inhibitory	Oligo
SLC17A7	0.0403906	0.966799	0	398.527	1.64227	1.19414
CHN1	322.614	34.3061	0	2691.37	243.566	28.2255
NPTX1	3.03032	8.01201	0	582.565	11.1663	0.163065
RYR2	0.893342	2.25442	0	306.192	70.5216	7.17903
MKL2	14.4323	67.9996	8.43341	198.643	18.7444	0.999169
ENC1	2.42182	11.1282	65.2421	784.807	232.384	2.66511
SYN2	9.58131	0.944224	1.94421	475.63	114.185	0.10492
SV2B	0.122877	0.288115	0	313.125	9.74171	2.17123
NEUROD6	0.198034	3.5464	0	914.247	0.909953	0.296405
GAP43	31.8215	39.0184	0.946621	1267.78	342.804	42.7768
PRKCB	1.50998	45.4854	80.7382	337.938	108.322	18.0657
HTR2A	0.350996	12.1137	0	389.068	22.8088	1.39897
SH3GL2	20.3004	1.23639	0.431229	433.495	80.8143	0
RALYL	20.8098	0	0	629.801	81.0094	5.32128
OLFM1	105.76	25.0151	1.12989	880.722	300.332	19.4769
STMN1	142.508	558.574	64.8274	3705.91	1589.3	2143.46
UCHL1	72.1183	76.9728	1.9814	2866.96	1422.23	134.653
PCLO	8.20762	11.178	0.176332	381.132	158.012	20.1952
NELL2	0.966601	0.271483	0	400.432	181.781	30.3891
PHYHIP	0.295057	0	0	227.859	48.5209	0
LDB2	6.35698	6.38132	0	296.727	55.8	21.4629
SCN3B	5.56917	8.39815	0	340.02	111.853	5.11708
ARPP21	11.8147	9.91422	0	279.467	70.4512	14.2726
PDE1A	0.202338	53.7225	0	201.359	19.491	144.783
PPP2R2C	32.7875	1.25736	0	60.3505	20.742	1.64665
LMO4	28.8434	24.9521	2.55079	209.829	29.327	19.8511
CNKSR2	56.5147	3.36112	0	292.419	137.009	4.57285
KHDRBS3	3.79752	79.3502	40.6752	351.63	55.7501	19.5135
CACNA2D1	4.41406	0.127515	0	134.793	17.3851	10.0353
SLIT1	12.226	0.204305	0	124.563	54.8473	1.22122
MICAL2	0.187101	0.600879	0	107.395	20.9812	0.928244
CELF2	184.111	51.984	280.682	448.66	190.276	5.70877
SATB2	12.1937	13.1956	0	101.968	0.618654	47.9325
TSHZ2	0.12569	0.310943	0	114.274	6.32269	0.378591
ANO3	0.0538902	28.621	0.159659	276.108	0.857781	0.908685
LRMP	0.381759	0.460463	603.828	422.095	2.11545	0.284367
OLFM3	2.08373	0	1.01224	596.194	246.309	10.3238
R3HDM1	35.2569	22.6775	65.8234	676.984	206.238	27.9373
SYT7	0.0501325	0	0	57.9972	13.1843	0.276964
GABRA5	0.154628	0.252057	0	297.159	33.4603	0.998723
PPP3CA	372.786	174.846	411.465	1842.47	662.563	554.572
PAK1	6.24278	71.0054	78.1467	312.25	144.213	26.713
CREG2	1.25606	1.39705	0	233.762	71.1425	56.0769
VSNL1	51.7477	36.6615	0.85903	2549.08	1453.3	111.194
RGS4	1.44597	208.13	0.167705	935.174	236.162	6.86806
SYN1	8.33968	6.01326	13.1583	227.975	91.1706	12.7323
CAMK2A	6.79551	3.51759	0.205022	319.689	139.425	2.82566
CELF5	1.10743	0.376018	0	61.1171	22.6107	7.34546
BSN	1.77871	2.08192	0.0405875	73.1881	35.7585	1.96447
SYT4	16.4164	16.3363	0	615.636	332.621	15.0021
GAD1	24.9764	12.5941	0	74.1007	1047.46	61.103
ARL4C	48.6311	21.9724	12.5241	181.201	589.998	41.7522
MEG3	26.3628	36.8504	0.0417612	717.211	1019.42	65.8413
NRIP3	2.73367	181.539	149.335	97.2008	877.576	14.8434
SCG2	160.753	110.354	0	1157.93	3267.89	101.998
SYNPR	27.7526	53.6881	0	704.92	1623.52	30.4375
GABRB2	16.2129	17.605	0.236545	371.937	527.136	7.91665
MYT1L	7.3118	12.7839	0	347.132	359.512	16.0911
ATP1B1	110.05	470.219	384.217	1484.58	3005.4	1345.35
ROBO2	3.60204	5.78386	0.113908	31.2289	119.506	0.62777
FXYD6	22.3047	123.544	0	717.374	923.511	105.022
DLX6-AS1	0.115032	2.4545	0	0.847438	107.5	0.242411
NRXN3	5.37725	7.28129	0	123.761	249.732	56.2879
GAD2	5.54327	15.1337	0	10.8909	157.385	1.79769
IGF1	3.49633	11.1917	20.8714	8.28693	237.762	82.6127
GRIK2	29.6842	18.4332	0	223.698	550.935	13.0371
AP1S2	50.013	53.8928	42.9736	70.6228	672.068	35.4577
FGF12	4.18376	130.598	0.134258	867.913	1602.58	58.993
GABRA1	16.881	59.9477	0.239728	879.862	1212.5	51.1603
CNTNAP2	9.13992	54.2788	0	184.262	582.618	102.016
SCG5	33.4013	51.4072	29.6184	1619.65	2053.86	633.373
SRRM4	5.41069	1.83503	0	92.8614	122.002	3.66109
PNMA2	78.3246	76.7584	0	790.933	798.46	33.1618
NAP1L3	102.183	33.1478	0	997.205	1788.34	299.702
ERBB4	185.136	9.00286	0.354813	42.6352	604.898	90.201
ZNF385D	7.19804	3.25818	0	8.96288	133.569	1.92995
CALB2	16.7805	101.192	1.54676	21.8221	1081.71	30.674
RBFOX2	72.7709	64.1853	0.148378	321.159	347.627	18.0966
DCX	0.775277	2.86835	0.364541	40.2781	158.664	4.87829
SLC22A17	50.5484	9.86409	0.769674	244.719	266.721	59.5861
RGS12	9.81093	4.13187	69.9744	11.0211	111.397	0.397391
ATP1A3	0.643406	5.18506	0	23.462	35.1665	0.918941
PLCB1	98.5573	19.046	0	103.246	257.114	7.71938
KCNC2	4.76554	1.91212	0.103413	77.6516	195.857	1.66849
GPI	262.095	71.9271	230.573	473.408	608.943	66.3096
CCK	71.3062	70.0121	0	756.727	1890.07	65.2782
CNR1	5.09031	48.8488	0.0765302	158.662	703.715	10.3827
ELAVL2	14.1494	9.47479	0	145.734	292.893	10.442
FGF14	17.9528	47.5454	0	307.976	834.472	20.1092
DLX1	5.12654	21.8475	0	8.50603	148.919	9.22903
SULT4A1	0.514648	18.7839	0	454.087	303.228	1.04459
ATPIF1	209.131	195.143	78.1662	906.797	966.94	164.699
FAM65B	20.488	7.51315	0	80.1316	136.146	0.829022
MAGI1	33.7318	7.47709	0.298072	95.5674	178.774	16.5178
CIT	3.4388	12.9248	0	140.097	181.561	17.7103
RAB3C	1.74408	4.27963	0	40.5444	61.9941	1.18993
RAB3A	7.90811	0.218563	2.04965	125.379	130.811	2.49338
PTPRN2	31.9015	3.94144	11.6636	59.0271	125.393	4.49829
INA	12.3262	30.7637	0	225.799	380.287	28.005
PLEKHA5	20.0339	22.4539	6.75283	106.834	137.05	14.611
SLC1A2	9973.83	156.62	10.3899	480.463	154.441	47.6486
GPR98	954.403	0.152302	0.165781	39.4589	7.58248	1.30736
GJA1	4937.4	190.782	0.267047	104.88	56.1468	13.0327
SLC1A3	6654.55	252.929	1945.69	258.506	61.9124	265.874
ATP1A2	3915.01	1347.38	3.24769	91.48	65.5528	22.104
FGFR3	432.834	2.57475	0	8.92744	10.657	0.394395
SLCO1C1	1835.83	98.5213	120.189	18.0048	23.1988	0.793318
AGT	2634.84	294.904	8.55358	119.87	34.3382	29.9172
SLC4A4	687.275	25.3499	0	30.8986	35.7286	37.8873
SPARCL1	16638.3	3491.88	163.755	2965.56	1921.66	139.754
ATP1B2	5397.51	356.72	150.911	561.002	719.117	58.7201
LRRC16A	1395.5	57.2244	0	229.22	156.3	2.75277
GPR37L1	672.563	5.0546	9.99371	19.6176	15.2148	25.198
F3	4763.12	1881.51	1.20934	96.2926	53.1993	11.9572
BMPR1B	2137.75	3.82502	0.208661	84.3049	27.7638	44.2887
ACSBG1	274.622	0	0	2.99112	0.467365	1.11299
SLC25A18	909.812	0	0	29.2555	23.0579	4.92875
DIO2	991.097	0.0755045	0.741299	35.2411	40.004	30.024
STON2	1239.16	0.38836	0.419913	18.4225	20.652	1.71777
EZR	2309.51	518.942	478.97	64.9724	45.3082	29.6236
CPE	6338.23	1025.96	30.1261	1259.39	890.573	93.6544
SDC4	813.831	28.315	0.252022	5.15221	4.24581	0.250172
NHSL1	826.151	97.8214	308.895	15.7194	11.9385	1.28575
PPAP2B	1197.73	121.652	243.306	53.459	18.2107	70.5304
EDNRB	1401.74	5.24559	19.8897	19.6237	64.3333	13.1047
GLUD1	2399.54	158.509	162.292	156.491	127.694	262.644
SFXN5	149.41	3.90299	0	4.06835	4.25282	0.379192
MLC1	181.049	0.166579	0	1.17628	1.28977	0
RANBP3L	1296.71	520.448	0	64.5618	39.3495	0.663723
ATP13A4	770.717	0	0	33.6593	26.5228	2.88047
RYR3	596.139	3.28872	5.63028	37.4792	116.691	0.31126
MGST1	416.604	23.1137	0	2.76087	2.03304	0.76077
CLDN10	1717.76	2.93108	12.8589	68.6622	83.4344	0.468732
NTRK2	916.844	67.6105	0.0924478	124.668	155.021	36.7129
SLC7A11	760.537	388.488	0.141487	35.418	4.28496	4.75734
SLC15A2	761.815	2.84607	34.4366	26.9896	13.3862	1.40076
MYO10	422.651	55.1452	60.5028	8.45987	12.4726	56.275
TTYH1	121.467	3.23785	1.30421	6.93692	2.72703	14.5313
PREX2	273.915	52.0332	0	1.28852	16.871	19.727
TPD52L1	344.508	6.23579	0	23.2801	21.3982	0.962935
ID4	1115.72	69.1841	0.669221	34.5255	47.4313	21.001
COL5A3	57.0213	0.0861239	0	3.40754	0.612077	2.58185
PSD2	920.973	1.09549	0	65.1093	30.0553	15.7083
NCAN	572.61	2.99753	0.300059	98.0104	41.9654	0
SLC39A12	961.182	0.0892456	61.2098	10.8656	10.2646	0.139655
CST3	681.101	138.512	43.9187	50.9815	33.1769	2.0823
GLUL	3939.46	837.6	444.258	185.184	122.957	2553.19
GJB6	1823.1	12.6993	0.880391	105.778	56.3989	0.0769675
PRODH	136.574	0.0815995	0	16.4041	2.11151	0.229267
GPR56	272.818	6.28981	64.1948	22.0768	21.9649	1.06958
PLP1	277.354	3028.67	414.797	435.084	205.879	34538.9
ERMN	64.889	282.698	26.9777	36.9355	14.1148	4707.49
CNP	222.112	240.148	249.368	139.664	171.067	5783.15
TF	18.5941	276.54	0	72.6384	11.8279	2422.92
SCD	568.629	258.828	120.465	108.733	104.383	4113.28
CLDND1	339.526	932.211	385.039	331.863	158.624	7894.24
TMEM144	123.26	195.249	287.546	64.9059	35.1289	3654.19
FAM107B	2.58272	49.5675	46.4619	3.48037	6.06911	951.667
UGT8	1.05498	56.5406	0	30.8371	4.91121	1149.26
PIP4K2A	485.49	441.706	540.081	191.678	239.56	11797
CLDN11	0.601169	103.636	6.89721	39.3315	21.2876	1914
ENPP2	2.29636	315.571	1.0645	40.3193	55.9603	1868.64
ANLN	1.7099	57.3986	0	3.97479	17.8351	864.831
SLAIN1	82.8005	165.443	110.718	54.2688	79.9266	2343.94
ST18	3.92569	30.9227	1.18543	4.84637	2.41348	197.27
OPALIN	6.62265	327.883	0.590049	42.5253	19.2649	3253.08
SLC12A2	78.468	566.184	0.718443	90.1709	101.878	1353.06
RNASE1	0	1706.54	282.237	66.8792	19.0814	4031.77
BCAS1	5.60818	38.8286	2.91751	17.2377	42.1746	360.646
MOBP	9.36319	51.9219	0	1.9932	14.0085	443.954
GPR37	55.2095	344.86	0	34.3628	42.4504	935.382
CNDP1	13.8807	74.1199	0	9.34722	10.7497	1356.56
MBP	25.2167	300.745	122.031	59.1669	96.6884	1769.5
SOX2-OT	87.5912	81.7099	7.27683	53.9026	94.9934	933.267
KLK6	0.0506577	37.0533	1.06168	0.678998	1.35321	1341.45
CRYAB	1237.34	1032.98	25.8571	469.115	285.654	5039.83
QDPR	61.623	86.1804	177.328	353.831	182.67	3403.84
CD9	68.2342	607.019	307.436	20.1519	20.8758	1547.31
COL4A5	34.2169	27.1676	0	2.51871	4.96133	247.788
DOCK5	37.2881	71.8988	0	1.72809	1.51363	421.175
CARNS1	0.753989	44.7029	0	2.5765	0.962181	225.053
TTLL7	2.02414	56.5229	0	106.007	108.808	643.71
MAG	0	1.27103	0	0.604982	0	853.42
LAMP2	787.962	342.362	523.092	160.152	224.524	3297.35
ABCA8	1.6436	18.9434	0.0718481	1.12268	1.7196	177.76
GLTP	116.787	326.204	165.192	59.2428	93.2326	1590.19
ADAMTS4	0.872035	787.67	68.9018	2.85634	1.473	157.503
HHIP	5.47873	4.93882	0	1.55317	9.09184	164.557
SLC24A2	20.5526	58.3056	11.9466	320.165	198.265	1544.65
PLLP	0.211235	210.378	1.60413	4.43446	100.793	1051.89
GPM6B	1540.81	233.091	445.816	626.412	308.856	3197.33
SLCO1A2	0.674663	194.2	0	8.66361	0.585412	406.22
LPAR1	25.3345	27.7557	1.14747	2.83958	0.747385	713.954
CLMN	14.5644	31.1049	0	11.7602	8.32847	200.874
SLC44A1	7.87413	20.9116	0.196953	12.7842	13.5376	274.84
HSPA2	86.7877	131.114	56.6512	9.68286	10.5018	793.532
RASSF2	40.3507	143.92	247.918	19.2241	32.8235	748.057
TRIM59	0	59.2397	0.231436	0.284319	1.87085	701.269
PLEKHH1	40.1518	68.9395	0	55.641	17.9566	295.839
ERBB3	15.8001	5.19329	9.31007	5.92594	20.3074	281.782
VCAN	15.7701	33.4888	0.484163	0.302084	52.2824	10.6342
PTPRZ1	1101.95	0.956359	485.55	56.0271	197.278	32.2163
PDGFRA	0.0156491	50.8197	0.114348	0.0917938	39.9358	17.838
SEMA5A	4.76545	109.936	0	77.302	81.5431	39.5508
XYLT1	12.9188	0.425675	0.30339	17.0988	12.373	7.48495
LHFPL3	0	0	2.62189	12.3421	52.7043	206.992
PCDH15	0	0.152434	2.24267	14.7765	37.1518	11.9566
LRRK2	27.8923	45.1426	1.31326	75.784	17.4295	4.0738
B3GNT7	0.109446	49.8672	0	2.15045	105.353	82.8071
PDZD2	2.66368	54.5256	3.15732	7.90139	32.3116	18.9716
SOX6	22.11	0.62933	0	4.61631	15.3828	5.56689
TNR	1.51734	0	0.09584	23.7853	11.5223	4.85178
SAPCD2	0.158331	0	0	0.116376	1.26842	3.90393
PER2	318.8	300.018	435.87	283.098	146.427	206.248
BLM	0	0	0.134833	1.20406	26.3126	1.08715
MMP16	0.599892	2.08073	0.122646	127.552	98.6704	22.2394
RAB31	321.639	14.1962	538.335	16.5173	43.2611	12.1742
OLIG1	17.0599	40.3381	10.2925	0.196413	38.2254	386.88
MEGF11	3.94675	1.02796	0	0.147391	34.7572	5.79614
LUZP2	101.218	0.0284936	0.309614	64.3441	110.76	52.942
CCDC50	55.1039	97.7192	21.3986	49.9397	48.565	25.9358
CRISPLD2	0.451695	982.728	12.2066	1.73781	4.37235	0.0903423
CREB5	3.21626	81.4862	4.78609	66.7692	20.6704	459.377
APOD	22.1717	7061.32	258.24	88.5282	246.395	2880.84
COL11A1	162.325	10.5408	0	79.6681	167.896	2.54417
MKLN1	298.509	79.4919	36.246	108.245	89.7857	143.493
IL1RAP	0.148692	0.129931	440.114	44.5495	24.9197	11.5042
CRY1	21.5944	213.215	195.186	19.8822	24.5854	84.674
ITGB8	212.922	5.28026	0.321626	114.095	62.4435	611.16
SULF2	0.63424	117.299	52.2773	40.1811	40.5017	10.9655
ETV1	27.4705	2.20639	0.767012	78.9172	22.0933	6.00465
CA10	5.11712	0.258182	0.3339	78.9052	22.9998	29.7848
TSC22D1	346.504	1553.42	178.601	652.22	623.395	183.673
KCNJ16	74.3231	0	0	0.331721	3.04091	0.122117
COL9A1	8.75261	0.667494	0	0.526764	12.4654	4.26733
SLC35F1	333.783	100.404	0.730038	580.516	762.836	47.5346
SCD5	1127.2	32.7463	2.83876	759.426	409.86	1406.51
PELI1	1.13838	716.09	548.205	126.412	80.896	168.582
PLEKHH2	76.1357	27.0411	0	8.08235	5.00681	89.6951
HMGCS1	715.936	679.695	444.354	331.93	481.012	952.739
DSEL	8.04337	38.2841	21.9808	32.142	61.4231	239.94
LIMA1	34.9769	137.463	1.25056	75.6432	53.9898	134.141
MYT1	0.458885	0.676102	0.84407	0	30.4814	1.63302
SKIL	142.875	240.951	486.559	192.888	197.318	424.609
IDI1	1227.92	765.866	142.953	226.159	419.095	1211.9
EPN2	32.2305	31.0531	3.91149	7.63294	23.2203	22.6907
CNN3	1231.96	616.599	8.59322	178.584	146.29	362.035
SEZ6L	6.8554	4.59534	0.415508	144.124	220.419	11.9728
GRIA4	33.6399	4.39774	0.212862	129.09	192.762	42.7543
DSCAM	0.467391	0	0.145239	59.7664	70.534	4.41661
LAPTM5	0.232562	0	1684.06	0.057156	28.3405	30.7724
ITGAX	1.92555	0	1676.97	0	17.4618	0.0664583
C3	0.0603525	0	1906.35	0.107621	4.23505	0.683182
CD74	12.7137	318.194	9275.55	1.71395	109.729	1.10912
ADAM28	0.094996	0	535.081	0.0875054	1.9038	2.66047
ADORA3	15.7573	3.39225	636.611	0	3.19547	112.559
B4GALT1	20.8924	350.917	492.241	9.09703	14.5118	0.103199
CD53	13.2137	0	4287.65	46.6649	4.17259	0.749025
OLR1	0.113162	0	8679.82	28.9601	18.9751	0.133809
PLEK	14.6238	0.346683	4706	2.36434	26.007	0.532806
PTPRC	0.168389	0	770.259	0.12746	5.03742	0.219671
SRGN	21.6566	3181.08	14668.9	2.9855	73.7882	2.3932
KCTD12	3.13505	130.267	953.548	14.9535	101.877	1.28126
A2M	13.7903	1223.19	3253.32	0.706113	29.3628	7.47401
CD83	72.1426	1182.01	6987.47	117.058	49.5028	0.919273
SERPINB9	331.597	270.202	2581.07	76.9078	272.609	51.2184
SPP1	54.7798	332.26	25242.2	162.826	293.911	7127.77
MSR1	0.601719	0	2108.63	0.0789802	13.0599	0.153217
CTSS	0	68.8239	264.731	16.9404	22.4985	1.30739
HAVCR2	10.7516	0	1913.91	0.485232	19.6751	2.74255
S100A11	0	723.296	2936.84	0	25.8509	1.44258
LPCAT2	0.114236	5.02952	679.105	2.4621	9.70962	9.49033
ETS2	6.59645	185.215	1082.39	56.7012	16.4645	0.480263
SOCS6	14.0567	1.62845	991.762	2.98546	32.2691	31.1454
IL13RA1	6.95743	137.457	670.207	0	2.93245	5.68399
ST6GAL1	2.22368	247.019	758.043	4.06254	8.99164	0.184959
SLCO2B1	0.0552016	46.8975	127.792	3.65048	1.34516	0.0836725
SGK1	9.40038	467.751	2511.17	58.7885	90.4783	691.113
ZFP36L2	272.518	1349.48	2818.43	10.4776	65.9351	263.573
PABPC3	20.6495	69.1229	184.534	12.4054	26.0955	16.4957
CSF1R	1.51275	0	866.829	0.401956	8.6507	3.5615
CD4	16.3582	156.247	385.079	0	0.845361	0.128425
ELF1	11.8239	283.592	1290.13	0.520637	14.6047	164.407
MSN	44.4275	324.796	272.672	1.91194	7.78404	37.0361
CMTM6	82.1562	30.9093	1569.39	26.7	64.061	5.41663
RNASET2	3.34262	0.956442	124.75	14.0969	35.8688	0.0282412
SP100	0.0509652	127.134	117.392	0.064002	2.5797	0.738254
CTSB	248.692	10.5607	1367.6	229.447	208.015	50.5593
ZCCHC6	58.5499	49.9007	919.961	50.3034	43.6023	62.1076
KLHL6	0.228094	0	54.8181	0.0814047	0.233697	0.0517401
RPL30	58.127	409.384	504.584	85.953	126.977	228.493
NEDD9	23.3352	179.586	503.688	11.6903	1.38675	0.550806
IRAK2	11.5172	5.71269	838.281	0	14.4618	5.17036
DUSP6	218.159	477.601	2438.62	333.122	89.0574	29.219
FCGRT	27.511	35.6252	290.219	2.25619	5.88744	0.39528
EPB41L2	42.9272	37.9346	404.055	47.3226	18.5389	69.3252
REL	19.9388	97.5276	181.223	6.25666	13.674	2.91485
GPX1	58.7847	165.369	1392.29	95.7654	171.938	30.4999
CXCL16	25.9729	0	264.895	0	4.61577	0.424477
GBP2	1.30219	109.638	504.444	2.73284	0.975011	0.169372
B2M	592.532	12585.5	8494.18	306.276	635.294	1486.92
APOLD1	2.63846	2511.11	0.170813	0.150972	0.747801	2.76409
CEBPD	55.3044	425.486	40.9307	21.7491	4.4991	0.0810895
LGALS1	286.088	1736.29	73.5008	216.12	172.798	29.7413
ITIH5	0	114.361	0	1.57251	0.20825	0.0583933
TACC1	240.2	1199.16	320.453	223.769	103.165	156.501
NFKBIA	484.919	2562.68	652.092	82.5433	115.719	168.664
PTRF	0.0310012	343.302	0	0.420627	0.657286	25.4284
CALD1	38.5906	354.607	0	49.4048	41.8555	125.054
ARHGAP29	20.699	144.79	0	2.87635	9.91968	0.0113768
VIM	234.116	1173.25	5.50429	10.5327	10.6581	0.291147
ZFP36	402.702	2079.14	637.969	18.6143	52.5543	155.603
MSX1	25.207	609.974	180.826	0.356689	5.95721	12.8381
KLF6	56.3196	1476.89	1115.12	110.668	75.0048	39.0624
SPARC	13.8952	1387.46	0	7.26978	52.5576	338.704
ZFP36L1	204.47	375.488	268.514	9.18824	4.86852	0.68399
FN1	24.5906	451.933	0.0815601	14.8325	27.4597	16.9985
NR4A1	68.5754	419.988	18.5116	97.697	30.2798	86.2882
RPLP1	138.354	626.616	451.274	167.239	186.378	184.497
CDKN1A	0.853387	533.343	285.66	41.6694	39.5324	14.1764
RPS6	174.635	1413.54	1888.17	317.458	293.608	446.786
ANXA2	1.25922	147.602	1.04695	0.0457063	5.92261	0.0937896
H3F3C	29.4883	317.852	111.034	54.6748	75.3838	140.85
AHNAK	36.5426	69.0435	0	1.3946	2.48327	0.047664
EMP1	24.1646	1107.53	0	1.68416	1.47854	5.14385
MCL1	179.425	860.929	771.752	51.8681	86.4092	74.0708
KLF10	38.301	648.257	298.29	189.199	44.4279	6.59927
LHFP	196.737	1483.15	0.565993	119.146	158.269	8.77818
ATF3	7.80508	572.203	179.668	3.24833	10.734	36.6777
BHLHE40	167.788	486.761	3.7038	54.0394	33.178	0.231259
MAFF	49.927	237.918	41.8438	0	7.51284	36.0225
MYL6	171.31	1103.65	332.564	185.881	301.092	180.763
RPL34	44.9625	197.903	252.904	82.5387	76.6933	40.7395
MIDN	33.8153	83.8175	26.8563	14.8559	10.6781	47.2706
MIR22HG	58.5134	561.666	447.645	10.014	78.5389	12.7898
RPL37	8.31499	53.2737	62.0795	31.1445	16.5332	9.77477
VAMP5	75.0527	914.572	54.4517	0	2.36197	1.39175
EPAS1	19.8469	398.018	0.102481	2.09764	2.43938	0.151552
RPS20	68.9009	376.892	289.571	122.306	115.582	172.425
UACA	43.7375	213.594	0.174064	1.49934	0.691536	67.0678
DDX3Y	348.887	900.777	484.909	48.9461	40.6587	330.059
INTS6	25.9505	194.595	2.26778	57.0753	27.6083	65.6882
IQGAP1	137.078	253.134	70.8766	31.4952	47.6807	189.439
GSTP1	258.03	1252.44	346.731	133.348	236.146	273.179
RND3	17.5672	1782.12	167.089	34.4673	371.165	0.0885089
DCN	88.7356	2152.03	146.404	28.7335	121.167	8.73102
ATF4	151.28	1331.84	514.668	142.396	159.368	336.807
RPS29	23.3443	86.8581	67.2196	41.0538	36.7048	19.1847
IFITM2	144.833	699.942	38.015	0	8.47282	0
TPM1	24.7717	339.03	0	41.5827	62.2915	2.70623
ALDH1L1	83.9761	0	0.144152	0.169942	0.194624	0.228113
EYA1	74.108	4.13157	0	0	27.8963	1.27368
NWD1	46.2714	0.305333	0	7.01468	0.628845	0.277789
HGF	32.3597	0.129134	10.741	0.512905	7.51981	0.0251553
GFAP	359.278	1.50116	0.203286	4.49845	1.22638	0.351934
ITGB4	44.9474	0	0	0	1.02279	0.0303067
PPP1R3C	922.665	443.95	0	15.0159	46.4214	24.76
RNF43	26.322	4.77847	0	0.180067	2.50009	0
SLC14A1	184.528	4.80101	0	2.44934	2.24406	0.266744
COL16A1	58.0626	2.13704	0	34.1122	22.0808	18.111
ABO	6.21864	1.6314	0	0.491786	0.139018	0.0999153
ABCC9	104.21	42.926	0	2.58677	0.199205	0.130301
GABRG1	385.943	2.70567	0	157.279	50.8126	0.219332
ITGA7	163.623	3.1235	0	0.745376	12.4252	0.0353693
CLTCL1	27.2304	0.160514	0	0.470081	12.4851	2.4783
DCHS2	39.2474	0.263383	0	0.0432928	7.12913	0.461179
RGS9	26.1341	0.46366	0	0.638322	3.40983	0.0649511
SLC30A10	142.974	1.87332	0	0.224455	17.6212	0
GRM3	894.179	14.7244	0	124.652	33.4957	471.776
NLGN4Y	11.7205	42.5949	1.14966	4.09283	27.734	1.75346
JAG1	12.1688	224.007	92.6392	21.2916	45.6923	2.38979
KANK2	2.42521	32.6824	13.2815	4.91841	19.9228	3.42853
NR4A2	132.428	737.962	614.421	217.34	3.71021	257.037
RRBP1	9.07874	46.6455	33.407	12.9295	3.35489	34.5635
OLFML2B	0	62.4048	32.9678	7.30212	0.0785982	16.8652
HPGD	0.0232348	3.90771	0.223765	0	1.20983	0
DSP	0.0891723	60.5137	0	0.530746	12.4109	0.0411922
AOX1	0.0153913	79.1012	0	0.0773139	7.01445	1.96357
ANKRD13A	3.09276	78.6899	0.97598	16.5345	52.342	64.2954
PRRX1	0.853351	104.847	0	0	1.84734	0.477167
ZFHX3	34.3977	126.662	100.424	7.49421	11.101	16.114
FLT1	2.00666	612.708	261.619	0.275246	27.2308	0.149555
GNG11	14.8434	322.357	0	0	2.50632	0.0441586
PEAR1	0	112.67	0	0.080874	1.49249	0
FERMT1	0.332188	111.727	0	0	6.92275	0.0316947
RCSD1	1.88881	165.212	3.9135	2.29238	0.154164	0.0571024
TGM2	0	156.361	0	0	0.126618	0
EDN3	0	250.958	0	0.160466	0.687489	0
SDPR	0	1603.08	0	0	0.136499	0
FOXC1	0	175.964	0	0.171067	0.882796	0.0492753
IFI27	2.44359	917.885	0	0.423021	0.336957	0
ESAM	0	74.1861	0	0.143819	0.447432	0.139321
GPR116	0.0332544	339.482	0	12.8508	0.334233	0
ANXA1	0	678.941	0	35.7146	1.79692	0.372892
MYH11	0.274238	519.841	24.2911	2.38835	9.31772	7.475
ITGA1	0	60.7281	0.0599393	0	0.324958	0.0175865
RGS5	17.3485	1756.75	0.870052	15.7725	209.916	12.762
ZNF703	0.544834	4.8442	0	0	0.153979	0
CCDC88C	13.8328	35.1569	0	1.71702	1.22704	0.0142132
ST8SIA4	19.877	15.5886	304.381	3.08819	39.743	0.149806
KIAA0226L	50.5999	0	92.522	3.07723	11.3502	1.70642
CD14	0	0	1245.03	8.23663	18.608	0.104025
RGS10	0.0799518	0	1460.44	2.00322	15.8959	0.822818
C3AR1	0	0.314502	5424.96	0	2.3694	0.929745
ALOX5AP	0.0744789	0	4156.97	0.673587	9.7766	1.75171
HLA-DRA	0	4.65643	1515.97	7.00943	25.6686	0.459823
BCL2A1	4.12394	0	4277.22	0	27.56	0.585662
DHRS9	0.102909	0.0668093	3330.21	0.0498877	1.08281	0
LCP1	3.26011	8.59414	1053.69	0	3.17964	2.71802
LRRC25	0.0491399	0	0.584767	0	0.212885	0
INPP5D	14.8158	7.56738	94.7801	0.126585	1.06947	0.23714
RPS6KA1	0	0	51.6573	0.0729515	2.06277	1.30254
SYK	0.03172	0	110.292	0	1.35051	0.11297
PARVG	0	0.380296	82.3316	1.29362	0.778518	0
SLC7A7	1.20158	0	475.266	3.52875	11.7062	0.195989
DOCK8	0.413039	12.1828	136.001	1.79511	1.97794	0.833969
HCLS1	0.0166254	0	209.044	9.59836	8.34334	0.468703
HMHA1	0.019773	0	19.3214	0.0772057	0.27136	0.0271838
CTSC	5.25445	0.317532	116.81	4.89043	3.75551	0.212343
IFI16	35.8319	501.172	1254.59	0.0916326	22.1174	73.7111
KYNU	0	0	57.2635	0	0.670356	0.639059
ITGB2	0	0	42.0909	1.0549	0.367473	0
TBXAS1	0	0	126.239	0	0.103155	0.0938564
TYROBP	0	0	866.35	0	19.6145	0.216308
CD86	0	0	1068.69	22.9563	16.0286	0.371887
SIGLEC10	0.0274565	0	152.816	0	1.7049	0.155166
TRAF3IP3	0.238324	0	12.0155	1.15603	3.11419	0.0227799
RGS18	0	0	33.1662	0	3.08434	0.930698
CYTL1	0	0	226.421	0	4.54786	0.211959
BLNK	0.448481	0	890.752	4.94989	6.32657	3.29093
DOCK2	0	0	25.9889	0	0.333536	0.116705
SLC2A5	5.08816	0.0848171	262.186	0	0.460487	0.772857
AOAH	0	0	199.879	0	11.3208	0.652275
ALOX5	0	0	48.9991	0	8.28967	0.106481
RBM47	0.133455	0	60.9869	0	2.46267	0.0365343
LAIR1	0.103573	0	19.1388	0	0.105528	0.137678
BTK	0.047412	3.32341	49.9026	0.752588	10.2883	8.71894
LGALS9	1.85657	2.9248	4.27765	0	2.77442	0
CSF3R	0	0	116.691	0.0757419	0.0427492	0.0271196
SUSD3	0	0	72.5972	0	0.815336	0
FCER1G	13.1127	0	2203.76	0	37.9676	1.01759
LST1	0	0	0.65559	0	0	0
FCGR2A	0.360752	14.7142	221.246	0	14.291	13.5812
MYO1F	1.3994	0	47.2395	0.244658	0.31221	0
WDFY4	0	0	13.7977	0.0974692	0.429945	0.0143289
PLXDC2	5.67187	2.57072	90.8621	4.98714	7.33604	11.5778
ARHGAP15	0.717126	0	363.709	44.3637	5.19448	2.80459
GRN	44.8126	17.2176	257.42	30.1545	24.8611	3.97685
SASH3	0	0	21.0495	0	0.459066	0
RHBDF2	0.219837	0	30.5179	0.710812	5.44119	0
TRIM38	0	74.5229	120.685	0	0.256611	0.367055
HLA-DPB1	0.448167	0	291.728	7.18874	7.05853	8.73998
FGD2	0	0	27.5708	0.0627718	0.848798	0.0964843
PLD4	0	0	14.4914	0	0.637209	0
IRF5	0.133389	0	49.3477	1.31287	2.76856	0.0394777
PTAFR	0	0.396331	417.748	0.103082	1.37917	0
UCP2	0.12914	4.37352	255.486	0	18.2556	11.9909
ANKRD44	46.4461	21.1206	585.798	30.7321	88.6946	125.507
CD33	0	0	12.7706	0	0	0
ITGAM	2.77771	0	245.479	0.426344	1.80662	0.0750557
TLR7	0.0162552	0	583.238	8.0819	0.123881	6.52206
HLA-E	0	0.626463	0.88253	0	0.0223138	0.136038
LILRB1	0	0	84.1707	0	0.915074	0.0854389
BIN2	0.0364605	0	5.09019	0.0980387	0.186051	0.575559
MS4A6A	0	0	54.9231	0	0.137301	0
SH3TC1	0.0154778	0	28.4138	0	0.510163	0
SAMSN1	0.196903	0	1140.57	0	8.55349	0
LTBR	1.77384	2.21312	6.29383	0.071081	0.145286	0.689073
ATP8B4	0.0270484	0	45.1413	0.168669	5.87912	0.0219115
HCST	52.0924	0	862.977	0	6.75996	0
SIGLEC8	0	0	102.338	0	0.432884	0
SLC1A5	0.361293	62.4719	84.2633	0	1.10178	0
IL16	0	6.70519	58.3595	2.90234	5.26313	0.0312467
CYTH4	0	0	6.97045	0	2.2481	1.85842
FAM105A	0.144911	95.1994	672.154	4.99584	14.2241	0.193003
HLA-DMA	0.0881518	0.369702	43.3717	0	0	0
ADPGK	7.21092	0.078521	46.6062	25.2629	14.2251	30.4177
LPAR5	0	0	112.504	0	0.336953	0
GMFG	0	33.3144	224.308	0.468937	4.3841	0
MKNK1	33.3824	33.0904	197.928	175.724	44.731	0.850334
HCK	4.94834	10.2377	68.947	0	2.29822	0
CD300A	0	0	635.137	0	10.984	0
SCIN	0	0	768.291	0.306578	2.06973	0.215016
ARHGDIB	0	96.6292	1692.24	0	2.39112	2.24005
LAT2	0	11.9262	168.144	9.57288	3.07002	0
MOB1A	30.4083	18.2487	226.906	20.6137	3.78682	4.15193
RUNX1	0.162965	17.1817	162.181	0	0.706332	0.0386415
PTPN6	0	6.25277	423.153	3.17004	3.46057	0
TM6SF1	0.0748689	55.2551	469.18	125.958	103.949	2.83641
ADAP2	0.755019	7.36834	273.304	2.43892	3.18285	1.09867
SNX29	23.7905	16.7522	116.055	5.8059	16.8305	34.762
EBI3	0	0	82.9833	0	19.4787	0
APBB1IP	1.36009	0	315.689	0	5.23987	0
CARD9	0.105037	0	0.344686	0	0.151407	0
FYB	0	0	527.818	0	0.284894	5.90869
DTX2	0.0655539	0	27.0983	8.76754	5.67829	1.30349
CAPG	102.278	0.274565	345.089	0	1.93165	0
MAN2B1	16.1535	3.03963	31.7721	0.0348211	8.20039	8.23259
TLR1	0.0668942	0	1112.81	0	5.62349	0.115874
IRF8	0	21.5634	233.528	0	1.15971	1.08849
NFATC2	0.766304	5.20432	5.22294	0	0.78796	0
FOLR2	0.0896828	0	1881.47	0	3.86792	0.138651
SLC9A9	80.1989	0	241.822	27.9532	44.8191	225.133
NINJ1	71.3286	37.89	77.3959	11.9723	11.6918	3.14952
CASP4	0.0174891	17.284	42.2126	0	0	0.108877
DEF6	0	0	13.4253	0	0.520159	0
PABPC1	147.905	506.268	1247.89	114.856	175.426	149.814
SCAMP2	34.4583	24.3526	76.6073	4.68907	16.2081	18.4218
SLC50A1	52.508	46.7782	273.257	27.5859	16.4924	21.9519
RAC2	0.0282169	0	0.488624	0.176187	0.174074	0
IRAK1	26.7058	10.5244	66.5309	29.1523	5.65474	0.945395
TLR2	0.214289	0	231.461	0.293806	29.9893	0
LYZ	10.8151	0.142064	580.195	0.2581	1.02087	0
DISP1	6.73759	3.97422	30.0994	5.19174	18.077	0.39154
HLA-DRB1	0	0	1727.97	0	3.05057	0.31927
ABI3	0	0	8.49516	0	0.0163634	0
PIK3R5	0.0372798	0	61.1192	0	0.321101	0.0566193
PIK3CG	0	0	185.028	0	0.509066	0
GPRIN3	0	0	60.2585	3.2946	18.7462	0
IFNGR1	172.02	1566.9	2468.96	49.7122	245.492	432.024
RHOG	21.1944	7.3583	2206.12	0	3.10324	356.398
CLEC7A	0.302867	0	2180.82	0	1.23695	1.04594
USP15	88.3758	122.276	415.662	154.465	135.773	70.75
SELPLG	0.0352092	0	229.779	0.70127	1.76728	0
IL10RA	0	0.701449	161.963	2.25616	0.134664	0.0206087
CREB3L2	35.7466	39.3453	66.493	2.84666	5.64607	34.8905
HLA-C	38.0021	68.434	115.716	7.69137	16.7276	0.866342
SKAP2	17.4351	8.71038	618.675	105.219	43.1999	18.0041
CX3CR1	0	40.985	1472.05	0	11.4004	4.66994
MS4A4A	0	0	348.258	0.820741	0.52722	0
RNF135	1.91679	9.33261	144.393	5.32839	0.361709	1.98107
STXBP2	0	0	122.261	0.120393	0.0831458	0
GIMAP4	0.058633	200.241	402.098	0	0.402333	4.82238
ARRDC5	0	0	223.989	0	0.206522	0
TMEM39A	125.559	7.72248	302.21	53.9256	57.9336	31.9493
FGD4	105.129	93.0216	303.295	32.0822	45.3679	39.4635
NCKAP1L	0	0	227.763	1.41979	0.577248	0.189453
VSIG4	0	0	2033.22	0	22.38	1.25305
MAP4K1	0.334499	2.01834	15.6985	0.18559	4.91084	0.0496309
LY86	0	0	414.605	5.67057	25.0508	0.938714
TNFSF8	0	0	1403.73	0	4.42998	0
UBA7	29.8588	23.38	125.289	0	0.680414	0.0991367
ANKRD22	0.0953614	0	868.052	69.3017	0.208998	0
TMEM106A	12.3466	5.10686	40.0177	0	0.95762	0.0594173
SYTL3	64.6444	0	85.5213	4.82242	17.5524	0.151244
TCIRG1	0	6.36524	50.6765	0	1.19963	0.0402858
MNDA	0	36.5645	277.403	0	9.94061	1.54593
SAT1	14713.7	9330.56	17772.1	1067.76	1459.13	2092.49
DOK3	0	0.238313	22.6306	0.0890369	3.62714	0.0366341
ITPR2	471.819	15.1869	880.373	20.197	23.2581	20.6803
SERPINB1	25.6837	5.05122	75.9481	37.0249	8.99105	40.802
GNB4	110.081	59.877	628.12	89.2698	85.2805	13.5941
ARPC1B	4.77291	2.69372	59.4247	31.4725	7.68708	0.108239
TMEM176B	138.473	467.01	587.587	0	3.9253	14.588
ABCC4	0.298405	0.733851	261.44	0	3.57336	1.13284
TAL1	0	5.2221	345.27	0	0.230957	0.10315
ARHGAP25	2.42984	0	495.718	14.1143	2.30688	0.0414794
CTTNBP2NL	13.2369	161.632	529.837	18.9768	25.9249	21.9482
FAM72A	0	1.34723	2.28929	1.30044	0.505847	0
ZNF812	18.5529	0	465.473	3.65157	0.637638	0.179007
KIAA0247	9.51792	161.153	294.82	39.4212	55.9315	62.4173
GAL3ST4	0.338928	0	51.4069	9.86225	3.97512	1.55183
TLR3	7.9359	5.24366	11.9957	0	0.915117	0.0401263
ADCY7	2.4936	1.34321	6.76496	0.66263	4.07543	0.29719
HPGDS	0	0	423.104	0.302322	0.620685	0
PILRA	1.66219	30.7022	307.899	4.53054	9.45377	2.9522
TET2	41.4252	12.8045	124.9	18.2471	37.715	47.8716
FERMT3	0	7.70461	10.9176	0.724435	4.51041	0
TNFRSF1A	12.6739	27.5121	33.624	3.58476	0.483683	1.27969
LPXN	114.037	109.642	276.111	45.8142	19.7469	69.4489
MIS18BP1	4.96234	118.637	123.518	11.1476	8.64925	0.679179
RASAL3	0	0	6.65374	0	0.0941585	0
DAPP1	0.0260934	0	36.8132	0.40043	0.178697	0
LYN	7.95387	44.4254	593.708	0	2.55236	0.0933318
MTHFD2	3.13992	62.8949	752.309	1.64863	14.3692	30.4033
RHOH	0.0287747	0	219.667	0	7.09315	0
TFEC	0.105098	0	13.4633	4.63087	0.193929	0.760913
APOBEC3G	0.51516	0.528872	2.65618	0	1.87956	0.0569359
ACPP	0	0	6.3375	0	0.206109	0.128117
CPVL	7.66558	6.78057	132.74	5.4723	5.4066	0.532686
CLEC9A	0	42.6592	62.7134	0	0.524592	0.702439
ARHGAP30	1.99513	0	3.0749	0	0.161565	0.0375146
PSMB8	0.0422099	0	4.08329	0	0	0
LY96	18.3162	180.711	303.603	20.1134	18.4941	0
PLK3	0	79.6546	171.205	0.301786	5.74996	5.69038
PLCB2	0.016146	0	22.1352	0.944615	0.716476	0.045047
BHLHE41	217.648	11.6455	455.475	64.1191	103.693	120.97
SP140L	0.0429856	9.98301	47.6102	0.124495	1.86101	0
RUNX2	0	0	237.909	4.7962	34.8392	0
MPEG1	0.192258	0	192.844	0.1389	0.15225	0
HLA-DQA1	0	0	0.10794	0	0	0.0254129
APOC1	69.257	0.203576	266.633	0.608055	7.17113	0
SLC11A1	0.696051	0	43.863	0	0.745305	0.329772
STK4	10.2656	21.8152	438.29	113.371	39.7723	41.6029
IER3	0.285993	12.764	38.8344	6.69186	1.09652	0
TSPO	22.6555	53.3136	112.359	0	8.77969	82.8831
TMEM156	0.763525	12.9019	132.856	0.451731	1.26749	0
CD69	0	0	655.534	0.225354	3.05807	0
GLIPR1	4.78006	9.82837	201.962	41.2513	41.7233	9.1756
NLRP3	0.0473683	0	513.723	14.8549	23.9972	0
SIPA1	2.49288	0	28.4528	0	0.01417	0.74709
NPC2	195.307	255.932	604.62	19.3659	32.3354	124.452
BACH1	9.89481	144.203	479.687	76.9074	30.1503	71.9844
CMTM7	5.0176	0	37.3787	0	0.806523	1.31605
LHFPL2	8.99419	5.39135	562.394	4.51858	3.6551	0.740621
MYO7A	0.0144916	0	11.3274	10.4659	0.724703	0.0222523
DENND3	4.62931	33.2248	35.0366	7.27871	2.04802	0
MGAT4A	19.99	18.5822	120.329	51.5701	68.2867	5.78849
HK2	0.405652	11.9611	36.8022	0.180509	0.534621	19.2484
TPP1	466.294	141.319	497.094	288.985	31.9892	91.7432
VAMP8	0	50.1499	460.091	0	2.03319	0.396346
CMTM3	0.641682	83.1673	190.653	0	1.47842	1.1803
CPM	40.5307	171.896	544.846	9.78756	8.33229	110.319
CISH	0	0	0.242975	0	0.0862198	0
PLAUR	4.33882	125.514	287.667	0	7.81677	1.98805
EHD4	10.0649	47.5293	55.9323	0	5.9106	0
SORL1	155.808	1.05199	365.545	153.737	51.3158	25.7408
SLC25A37	133.479	22.1135	192.729	81.1748	51.7637	29.8748
DENND1C	0	0	106.918	1.26985	0.0908874	0
FBP1	0	0	123.611	3.72388	0.840818	0
IKZF1	0	0	108.558	0	0.149904	0
TMX1	316.053	342.075	466.33	24.4547	146.664	143.863
PQLC3	71.1904	12.7541	85.1716	0.668723	73.8001	31.4684
ENO3	55.2109	34.3663	92.8856	0	0.232108	2.28038
RREB1	14.9506	2.83636	16.6001	0.0357594	0.593305	0.024643
SPTLC2	24.1954	6.7225	464.938	20.9142	15.0124	175.013
SPNS3	0	0	1.96284	0	0.371088	0.068255
P2RX4	1.20791	2.1493	465.062	11.5185	8.26763	7.34941
ADPRH	3.01113	19.8989	27.2351	0	0.43723	0.921415
PLVAP	0.39413	0	41.6972	0	2.7127	0
TMEM71	0	64.5897	418.257	0.14572	2.84804	0.0898811
EMB	0	0	259.319	15.1036	13.37	0.0335957
HIST2H2BF	22.7635	34.3687	35.9721	9.09877	4.15353	1.08506
FPR1	0	0	503.518	1.2743	13.1858	0
ARAP1	44.1841	0.891915	56.5412	16.5613	9.3683	8.12196
CNPY3	251.997	26.4265	527.396	73.1737	58.4812	8.89989
POU2F2	0	0	34.4478	3.18541	5.9095	3.5611
DHRS3	311.474	39.9641	542.424	0	13.3395	0.0752421
PAG1	29.3132	204.045	278.885	50.2776	16.696	50.6852
EMR2	0.269651	3.2239	133.569	1.21917	10.8754	25.1057
TYMP	0.0398276	0	0.225211	0	0.0860954	0
TRIM14	1.25953	0	29.2244	4.03312	5.82015	0
RIN3	0	0	1.02689	0	0.671969	0
TGFBR1	54.5697	126.261	611.641	17.3888	40.935	124.403
IL4I1	0	0	57.3421	0	3.62823	0
NFKBIZ	83.4505	554.089	747.146	21.6104	13.875	115.692
PIK3AP1	0	0.984603	207.019	0.078586	0.212324	0
CASS4	0.0538884	0.422075	54.9663	0	0.0706491	0.536175
CORO1A	0.0286064	5.34778	40.1605	12.2082	6.90874	0.909538
RIN2	854.865	485.677	3448	26.5769	217.389	247.565
MYO9B	1.80458	5.65273	53.0717	4.66401	7.77786	33.3251
PTPRE	35.0326	15.8678	622.473	59.5818	163.289	51.49
AKNA	0.70627	0.0406593	56.6931	2.02064	4.02463	2.99791
CLECL1	0	0	1777.57	0	0	0.622285
CASP10	0	17.6222	57.9972	0	0.445772	0
PTPRJ	20.935	5.20293	68.7824	27.848	18.2754	37.555
GLDN	28.9361	110.507	2498.92	122.64	46.2583	1105.19
KBTBD12	2.21706	0	14.1121	7.73492	6.86905	1.185
CASP1	2.0116	24.8299	344.62	0	0.410417	2.95183
SHMT1	7.21627	23.993	41.1799	0	25.5841	8.80657
ACY3	0	0	103.166	0	7.45538	0
NPL	91.3417	3.21624	323.654	6.44794	16.1885	34.6332
ABCB4	0.0229397	1.93938	66.5949	0.552569	2.79813	0.0317562
MB21D1	0	0	80.6165	0	0	0
RAB20	0.066116	0	16.1791	0	0.407596	0
ZNF562	127.55	6.06015	281.649	56.7373	61.3617	84.3263
WNT5A	3.5246	0	81.2365	1.57346	64.266	0.942711
MAML3	0.39713	0.891187	43.6377	1.33879	8.54787	1.21656
PIGO	11.0379	0.637557	97.3825	30.4743	7.67613	45.0852
HAMP	0	0	45.5331	1.22787	0.0433982	0
SOAT1	39.2073	55.521	698.48	24.7734	34.4929	11.1231
CLEC2B	0	322.718	436.525	0	8.6666	0
HAUS8	1.87778	0.102347	26.0488	3.16736	7.20498	2.07084
LCP2	0.0228546	0.783133	354.95	0	32.3978	0.0234894
N4BP2	14.1393	10.0268	134.724	57.7849	113.057	1.25508
FMN1	0.0134314	0	28.1286	6.15654	6.49943	0.035446
TREML1	0	0	10.011	0	0.346356	0
CYBA	0	0	11.5864	0	0.340586	0
BATF3	0	0	183.665	10.4554	0.191215	0
IRAK3	0.57261	83.3719	257.923	0.76828	3.56501	0.0392225
LAP3	275.884	336.615	411.961	69.7231	61.7478	274.747
FAM46A	40.5671	294.216	1024.46	9.01028	92.1317	5.18988
ADAMTSL4	0.769247	21.0487	60.8475	0	0.103478	8.83596
MAFB	22.8788	47.2361	700.441	33.3358	106.986	5.99807
PDPN	13.4237	0	332.998	12.4687	27.9328	0
STK10	0.221912	27.0307	121.32	1.17027	6.37513	1.56697
RAB39A	0	0	219.633	0	3.07496	0
VMP1	67.6719	702.139	1047.98	92.6477	179.142	112.148
POGLUT1	121.21	37.4687	235.013	117.472	131.028	153.021
BNIP2	37.7716	76.6768	375.797	6.64295	20.0743	48.3369
PGM2	56.444	62.9241	155.237	20.7267	29.1027	0.153314
MR1	43.2942	12.6919	92.5774	0.201127	2.47813	0.0229485
KCNN4	0	0	15.2525	0	2.93388	0.0410169
ZNF90	0	0	0.4471	0.379533	0.264813	0.112516
TEFM	20.7931	136.138	206.6	40.4496	53.7038	81.279
SFMBT2	69.2226	12.0351	167.487	79.5061	14.366	7.19651
MS4A14	0	0	772.645	0	0.72453	0
EML4	142.451	289.952	351.472	69.6224	80.2623	47.2675
GIMAP2	1.71841	0	27.8103	0	0.547481	0
CD300C	0	0	482.54	8.81407	9.85998	0
PRDM1	3.69796	211.633	339.525	4.58107	32.4291	0.0641838
CHCHD7	2.56514	22.7008	263.025	11.8971	30.097	4.98417
PTBP3	40.3596	27.1269	104.934	58.0599	64.8544	8.28891
SLC2A9	0.519794	2.90493	39.8129	1.18109	0.620503	0.0345495
RCBTB2	61.8875	2.47604	538.036	128.441	28.9685	85.2395
VENTX	0.0392252	0	9.30824	0	0.467335	0.786129
LIPA	172.754	74.5535	1718.82	69.7042	26.8838	937.924
RPS19	74.9074	395.463	771.326	121.514	160.592	119.406
CH25H	67.4351	1414.54	4973.82	83.0952	9.98456	6.85291
CYSLTR1	0	50.1356	54.1363	0	1.38446	0.114414
DOCK11	17.4805	28.1696	108.201	15.5949	103.894	25.0459
PTPN7	2.47293	0	4.0048	0	0.711564	0
CYTIP	0	0	79.7542	0	0.227982	0
CD274	1.43321	10.8737	31.6842	0.43742	9.89723	0.857127
SH2B3	42.222	9.9982	1295.93	56.616	28.404	35.8238
FCAR	0	0.485591	38.7122	0.265288	0.781481	0.800033
ACCS	12.0543	0	13.6446	0.0765713	2.26326	5.06964
FPR3	0	1.03992	43.7573	0.230231	0.194356	0
HLA-DRB5	0	0	5.21244	0	0.0526853	0
MED12L	74.3033	0.256383	279.568	30.6399	40.5271	3.89064
GDAP2	53.8992	9.44729	131.903	35.4511	22.0242	46.6518
FAM175A	10.0539	1.14256	209.289	9.45558	15.0268	14.9606
GIMAP8	0.0270738	24.4889	185.43	0	0.316029	0
PSTPIP2	1.46206	0.866887	8.13988	0	0.5903	0
TNFRSF12A	1.89518	30.7499	117.791	0	0	0.263514
FHOD1	1.39694	0.416787	17.9695	1.68489	0.285743	0.156233
RAB33B	64.1625	36.739	252.753	190.153	99.7766	153.046
PTGER4	0.373791	0	69.7148	0	3.42633	0.358055
MYC	21.3625	37.6004	453.604	21.5877	15.3135	0
FGR	0.0321498	2.86559	206.474	0	0.729236	0
C5AR1	0.301019	0.383791	210.839	14.2736	10.749	0
ZC3H12A	0.641732	13.5104	19.0696	0.204749	0.456539	1.2061
CLEC4A	123.217	105.539	927.039	0.48165	176.079	9.19363
ID2	1472.05	704.106	2208.29	1288.06	482.43	148.078
TNFRSF10B	1.92565	253.759	358.757	0.12373	7.119	0
LMO1	0.791903	0	49.87	1.17869	2.67131	6.76207
PGM5	0	21.9361	74.9838	0	0.127534	0
CD55	10.3172	191.642	535.689	24.5149	61.6606	204.235
OSCAR	0.492358	0	12.6858	1.75685	0.675966	0.0948241
RAD51B	6.83306	1.12613	12.2929	0.0311496	6.9429	3.723
VMO1	1.482	0	698.977	0	26.1898	0
P4HA1	230.522	381.529	388.134	103.016	58.9019	112.18
ZNF490	55.5404	25.6112	450.492	40.9616	42.6671	28.5162
CDK6	2.68806	6.30341	148.424	5.54582	12.3007	105.528
AGPAT9	0	0	382.922	40.7312	6.67398	0.342131
HSPA1A	2.79292	3.21917	10.6669	3.61712	5.03106	3.03491
ACSL1	35.8023	23.9527	965.079	59.1286	31.1849	260.79
PIM1	8.76783	27.6174	118.363	89.7367	33.0472	1.58383
NFKBID	6.61017	5.35827	35.0213	3.71876	5.07826	0
GNLY	0	5.56723	19.0714	0	1.75043	0
EIF4EBP1	1.67615	0	94.8979	0	12.5095	0
RNF144B	206.736	157.363	557.224	0.339879	63.5956	0.0495426
PSMG2	354.087	6.2273	765.049	190.915	176.929	150.216
ZNF85	51.5653	0	466.466	6.81248	43.2348	0.0394617
